# The “adductome”: a limited repertoire of adducted proteins in human cells

**DOI:** 10.1101/872176

**Authors:** Kostantin Kiianitsa, Nancy Maizels

## Abstract

Proteins form adducts with nucleic acids in a variety of contexts, and these adducts may be cytotoxic if not repaired. Here we apply a proteomic approach to identification of proteins adducted to DNA or RNA in normally proliferating cells. This approach combines RADAR fractionation of proteins covalently bound to nucleic acids with quantitative mass spectrometry (MS). We demonstrate that “RADAR-MS” can quantify induction of TOP1- or TOP2-DNA adducts in cells treated with topotecan or etoposide, respectively, and also identify intermediates in physiological adduct repair. We validate RADAR-MS for discovery of previously unknown adducts by determining the repertoires of adducted proteins in two different normally proliferating human cell lines, CCRF-CEM T cells and GM639 fibroblasts. These repertoires are significantly similar with one another and exhibit robust correlations in their quantitative profiles (Spearman r=0.52). A very similar repertoire is identified by the classical approach of CsCl buoyant density gradient centrifugation. We find that in normally proliferating human cells, the repertoire of adducted proteins — the “adductome” — is comprised of a limited number of proteins belonging to specific functional groups, and that it is greatly enriched for histones, HMG proteins and proteins involved in RNA splicing. Treatment with low concentrations of formaldehyde caused little change in the composition of the repertoire of adducted proteins, suggesting that reactive aldehydes generated by ongoing metabolic processes may contribute to protein adduction in normally proliferating cells. The identification of an endogenous adductome highlights the importance of adduct repair in maintaining genomic structure and the potential for deficiencies in adduct repair to contribute to cancer.
