## Supplementary material for "The “adductome”: a limited repertoire of adducted proteins in human cells": Table S1

### Sheet: Table S1
Protein ID	Gene name	Isolation method		Enzymatic activity responsible for adduction					% IBAQ in whole cell CCRF-CEM proteome
		RADAR	CsCl	Topo	TDP	MTase	AP/5'dRP lyase	other/unknown
Q13686	ALKBH1						x		n/d
Q13901	C1D							x	n/d
P26358	DNMT1	x	x			x			0.0197043
Q9Y6K1	DNMT3A					x			n/d
Q9UBC3	DNMT3B					x			n/d
P04406	GAPDH	x	x				x		4.19273
Q96FZ2	HMCES						x		n/d
P16455	MGMT							x	0.0148758
P49959	MRE11A						x		0.0039412
Q96FI4	NEIL1						x		n/d
Q969S2	NEIL2						x		n/d
Q8TAT5	NEIL3						x		0.000203734
P22392	NME2						x		0.35671
Q08J23	NSUN2					x			0.00666017
P78549	NTHL1						x		0.0026695
O15527	OGG1						x		n/d
P09874	PARP1	x					x		0.0292035
Q9UGN5	PARP2						x		n/d
P06746	POLB						x		0.00158421
Q9Y253	POLH						x		n/d
Q9UNA4	POLI						x		n/d
Q9UBT6	POLK						x		n/d
O75417	POLQ						x		n/d
P06454	PTMA	x	x					x	0.68629
Q9Y5K1	SPO11			x					n/d
Q9NUW8	TDP1				x				0.00033513
P11387	TOP1	x	x	x					0.000596161
Q969P6	TOP1MT			x					n/d
P11388	TOP2A	x	x	x					0.000226455
Q02880	TOP2B	x		x					n/d
Q13472	TOP3A			x					0.000260226
O95985	TOP3B			x					1.77928e-05
O14717	TRDMT1					x			n/d
P13010	XRCC5	x					x		0.126337
P12956	XRCC6	x					x		0.150067
